# Implementation of pupylation-based proximity labelling in plant biology reveals regulatory factors in cellulose biosynthesis

**DOI:** 10.1101/2024.01.09.574788

**Authors:** Shuai Zheng, Ouda Khammy, Lise Charlotte Marie Noack, Andreas De Meyer, Ghazanfar Abbas Khan, Nancy De Winne, Dominique Eeckhout, Daniel van Damme, Staffan Persson

**Affiliations:** Copenhagen Plant Science Center, Department of Plant & Environmental Sciences, University of Copenhagen, Frederiksberg C, 1871, Denmark; Department of Plant Biotechnology and Bioinformatics, Ghent University, Technologiepark 71, 9052 Ghent, Belgium; VIB Center for Plant Systems Biology, Technologiepark 71, 9052 Ghent, Belgium; Department of Animal, Plant and Soil Sciences, School of Agriculture, Biomedicine and Environment, La Trobe University, Bundoora, VIC 3086, Australia; Joint International Research Laboratory of Metabolic and Developmental Sciences, State Key Laboratory of Hybrid Rice, School of Life Sciences and Biotechnology, Shanghai Jiao Tong University, Shanghai 20040, China

## Abstract

Knowledge about how and where proteins interact provides a pillar for cell biology. Biotin-related proximity labelling approaches are efficiently monitoring protein interactions but may have labelling-related drawbacks. Here, we introduce pupylation-based proximity labelling (PUP-IT) as a tool for protein interaction detection in plant biology. We show that PUP-IT readily confirmed and extended protein interactions for several known protein complexes, across different types of plant systems. To further demonstrate the power of PUP-IT, we used the system to identify protein interactions of the protein complex that underpin cellulose synthesis in plants. Apart from known complex components, we identified the ARF-GEF BEN1 (BFA-VISUALIZED ENDOCYTIC TRAFFICKING DEFECTIVE1). We show that BEN1 contributes to cellulose synthesis by regulating the trafficking of the cellulose synthesis protein complex between the trans-Golgi network and the plasma membrane. Our results, therefore, introduce PUP-IT as a new and powerful proximity labelling system to identify protein interactions in plant cells.
