## Supplementary material for "Implementation of pupylation-based proximity labelling in plant biology reveals regulatory factors in cellulose biosynthesis": Table S1

### Sheet: Ark1
Genotyping primers/oligo’s	Sequence 5’ to 3’
cc1 genotyping LP	TTAATGACGTACGCGTTTGTG
cc1 genotyping RP	GAAGACTTACGGATCCGGAAC
Sail-LB	TGACGCCATTTCGCCTTTTC
cc2 genotyping LP	CGAGATCAGATTTCAGATCTAGAGTCG
cc2 genotyping RP	TGAGAATGTTGTACCGTAACACTG
GABI-KAT o8474	ATAATAACGCTGCGGACATCTACATTTT
ben1 genotyping LP	TGGAAAGTGAAATTGGTGAGC
ben1 genotyping RP	CAAGGATTCTTCTCTGCATGG
Salk-LBb1.3	ATTTTGCCGATTTCGGAAC
Cloning primers/oligo’s	Sequence 5’ to 3’
PUP_F	CGACTCTAGAGGATCCCCGGATGGATTATAAGGATGATGATGATAAGAATGCTAAGCAAACTCAA
PUP_R	TGGATCGATTTCATTCTCCTCCCTTTTGAACA
T3A_F	AGGAGAATGAAATCGATCCAGGCCTCCC
T3A_R	TTGTTTGATAGCTTGGCGCGCTCGACACAAAAAGCCTATACTG
UBQ10_F	AAAAAGCAGGCTCCGCGGCCCGACGAGTCAGTAATAAACGG
UBQ10_R	CTGTTGACATTGTTAATCAGAAAAACTCAGATTAA
PafA_F	CTGATTAACAATGTCAACAGTCGAGTCTGC
PafA_R	TAAAGTTAAACAAGGCGGCCAGATCCACCTCCACCTGAACCTCCACCTCCAGAACCTCCACCTCCAGATCTATAGCTCTCCGC
LTI6B_F1	TCAGGTGGAGGTGGCTCTACAGCCACTTTCGTAGA
LTI6B_R1	GGTCGGCGCGCCTCACTTGGTGATGATATAAAGAGC
LTI6B_F2	TGAGGCGCGCCGACCCAGCTT
LTI6B_R2	CTGAACCTCCACCTCCAGAACCTCCACCTCCAGATCTATAGCTCTCCGC
AtRACK1a (SalI)_F1	TGAGTTTTTCTGATTAACACTAGGTCGACATGGCGGAAGGACTCGTTTTGAAG
AtRACK1a (SpeI)_R1	ACCAGATCCTCCTCCGCCACTAGTGTAACGACCAATACCCCAAACTCT
AtRACK1a (SpeI)_F2	ACTAGTGGCGGAGGAGGATCTGGTGGAGGTATGTCAACAGTCGAGTCTGCTCT
AtRACK1a _R2	TATTTCATCTTCATCTTCATATTTAAGATCTATAGCTCTCCGCATGGA
Thsp_F	TCCATGCGGAGAGCTATAGATCTTAAATATGAAGATGAAGATGAAATA
tHSP (BamHI)_R	GGCGCGCCCACCCTTGGATCCCTTATCTTTAATCATATTCCA
NtRACK1 (SalI)_F	TGAGTTTTTCTGATTAACACTAGGTCGACATGGCACAAGAATCACTAGTCCT
NtRACK1 (SpeI)_R	ACCAGATCCTCCTCCGCCACTAGTATAACGTCCAATACCCCAAACCCT
EGFP_F	TGAGTTTTTCTGATTAACACTAGGTCGACATGGTGAGCAAGGGCGAGGAGCT
EGFP_R	ACCAGATCCTCCTCCGCCACTAGTCTTGTACAGCTCGTCCATGCCGT
UBp PafA (EagI)_F	AAAACGGCCGCGACGAGTCAGTAATAAACGGCGT
CCp PafA (XhoI)_F	CCGCTCGAGATGTCAACAGTCGAGTCTGCTCT
Ubp/CCp PafA (KasI)_R	AAAAGGCGCCAGATCTATAGCTCTCCGCATGGA
pGGC-FLAG-PUP-D_F	AGAAGTGAAGCTTGGTCTCAGGCTCCATGGATTATAAGGATGATGATGATAAG
pGGC-FLAG-PUP-D_R	AGGGCGAGAATTCGGTCTCACTGATCATTCTCCTCCCTTTTGAAC
pGGD-GSL-PAFA-E_F	AGAAGTGAAGCTTGGTCTCATCAGCTGCTAGCGGTGGCAGCGGTGGCACTA
	GTGGTGGAGGCGGATCCATGTCAACAGTCGAGTCTGCTC
pGGD-GSL-PAFA-E_R	AGGGCGAGAATTCGGTCTCAGCAGTCAAGATCTATAGCTCTCCGCAT
pGGD-GSL-PAFA-E_BsaI_removal_F	CGAGCTTGGGGACCCATTCAGCG
pGGD-GSL-PAFA-E_BsaI_removal_R	TGAATGGGTCCCCAAGCTCGACACT
pGGB-StrepII-C_oligo	AGAAGTGAAGCTTGGTCTCAAACAATGTGGTCACACCCGCAGTTCGAAAAA
	GGCTTGAGACCGAATTCTCGCCCT
pGGA-35Sp-C_F	AATTAAGGTCTCTACCTCCGATCCATTCGGTCCC
pGGA-35Sp-C_R	TATAATGGTCTCGAGCCAGCTCGTCCCCCGTGTTCTC
pGGC-TPLATE-D_Fragment1_F	AATTAAGGTCTCGGGCTATGGACATTCTTTTTGCTCAGATCCAGG
pGGC-TPLATE-D_Fragment1_R	TATAATGGTCTCGACGCGATCCCATCCTCTGGG
pGGC-TPLATE-D_Fragment2_F	AATTAAGGTCTCGGCGTCATGCAAGAGCTGG
pGGC-TPLATE-D_Fragment2_R	TATAATGGTCTCGCTGAGTTAACTTTGGTATATTTTCTATCTTTGC
